# Deep learning models for chemical perturbation prediction do not yet utilise drug molecular features

**DOI:** 10.64898/2026.05.13.724458

**Authors:** Jinming Bai, Sharon Prince, Geoff S. Nitschke

**Author notes:** Contributing author.

## Abstract

Recent deep learning models for L1000 chemical perturbation prediction incorporate dedicated drug molecular encoders. We retrained seven such models from scratch with zeroed or shuffled drug inputs, and compared them with a multilayer perceptron that uses only cell-line basal expression. Under drug-blind evaluation, ablation caused negligible performance changes and the drug-free baseline matched all models. Current architectures do not yet utilise drug molecular features for generalisation to unseen compounds.
