## Supplementary material for "Deep learning models for chemical perturbation prediction do not yet utilise drug molecular features": Source_Data_Figs: Source_Data_ExtData_Fig2.xlsx

### Sheet: bar_values
Extended Data Fig. 2 — bar chart values (paper-reported / original-code retrain / our reproduction)
paper_value_estimated = True when the paper-reported value was read off a chart rather than a table.
model	paper_reported_mean	paper_reported_sd	orig_code_retrain_mean	orig_code_retrain_sd	our_reproduction_mean	our_reproduction_sd	paper_value_estimated
DeepCE	0.4907				0.456	0.01	FALSE
CIGER	0.8275	0.004			0.822	0.005	FALSE
MultiDCP	0.493	0.036			0.464	0.008	FALSE
PRnet	0.603	0.005	0.243	0.002	0.23	0.024	FALSE
TranSiGen	0.619				0.618	0.002	FALSE
PertDiT	0.65		0.671	0.005	0.664	0.006	TRUE
XPert	0.64	0.002			0.641	0.002	FALSE

### Sheet: citation_table
Extended Data Fig. 2 — citation table (metric, source, replicates, reproduced value)
Source / setting column preserves each paper's own term for the drug-blind split (for example, 'Unseen drug' for PRnet; 'cold-drug' for XPert).
model	primary_metric	reported_value	source_setting	replicates	reproduced_value
DeepCE	per-sample Pearson	0.491	Table 1 (high-quality set); de novo chemical, by drug	3 seeds	0.456 ± 0.010
CIGER	NDCG (up-regulated)	0.828 ± 0.004	Table 2; de novo chemical, by drug	5-fold	0.822 ± 0.005
MultiDCP	Pearson correlation	0.493 ± 0.036	Table 2 (joint-training); leave-new-cells-out	3 cells	0.464 ± 0.008
PRnet	FC Pearson (cov × drug)	0.603 ± 0.005	Fig 2b source data; drug_split (Unseen drug)	5-fold	orig 0.243 ± 0.002 / ours 0.230 ± 0.024
TranSiGen	ΔX′ PCC	0.619	Results text (Fig 2a); smiles_split (chemical-blind)	3 seeds	0.618 ± 0.002
PertDiT	PCC(ln FC)_drug	~0.65	Fig 2A bar chart (est.); Drug_unseen (unseen drugs)	5-fold	orig 0.671 ± 0.005 / ours 0.664 ± 0.006
XPert	PCC_deg	0.640 ± 0.002	Suppl. Table 14; cold-drug (L1000_sdst)	5-fold	0.641 ± 0.002
