## Supplementary material for "Deep learning models for chemical perturbation prediction do not yet utilise drug molecular features": Source_Data_Figs: Source_Data_ExtData_Fig3.xlsx

### Sheet: MLP_sweep
Extended Data Fig. 3 — drug-blind MLP robustness sweep (hidden × layers × fold)
pcc_deg = mean across test samples in fold; pcc_deg_std = per-sample s.d. within fold.
layers	hidden	fold	pcc_deg	pcc_deg_std
1	256	0	0.231514	0.181964
1	256	1	0.223739	0.183388
1	256	2	0.218639	0.177673
1	256	3	0.202653	0.189243
1	256	4	0.211163	0.188131
1	512	0	0.29366	0.168589
1	512	1	0.310103	0.166103
1	512	2	0.306666	0.166735
1	512	3	0.310106	0.168537
1	512	4	0.306181	0.169405
1	1024	0	0.400564	0.16255
1	1024	1	0.392736	0.160809
1	1024	2	0.400183	0.16435
1	1024	3	0.414683	0.164531
1	1024	4	0.408686	0.162916
1	2048	0	0.480871	0.155746
1	2048	1	0.469466	0.157327
1	2048	2	0.477779	0.159601
1	2048	3	0.483455	0.158948
1	2048	4	0.474088	0.157666
1	4096	0	0.55937	0.14176
1	4096	1	0.554766	0.14183
1	4096	2	0.545346	0.145367
1	4096	3	0.559877	0.142181
1	4096	4	0.551373	0.142882
2	256	0	0.453313	0.195649
2	256	1	0.451114	0.194018
2	256	2	0.450749	0.196105
2	256	3	0.454544	0.198016
2	256	4	0.45174	0.193738
2	512	0	0.546964	0.167021
2	512	1	0.543216	0.166931
2	512	2	0.537103	0.172037
2	512	3	0.549128	0.167176
2	512	4	0.543432	0.167348
2	1024	0	0.610449	0.133731
2	1024	1	0.606807	0.134352
2	1024	2	0.60576	0.136231
2	1024	3	0.613447	0.133322
2	1024	4	0.607439	0.135832
2	2048	0	0.634875	0.121103
2	2048	1	0.631145	0.12129
2	2048	2	0.631416	0.121547
2	2048	3	0.637825	0.11992
2	2048	4	0.632669	0.122052
2	4096	0	0.641072	0.118367
2	4096	1	0.638322	0.118947
2	4096	2	0.637269	0.11899
2	4096	3	0.645114	0.117069
2	4096	4	0.637766	0.119116
3	256	0	0.491326	0.189371
3	256	1	0.484409	0.191868
3	256	2	0.481286	0.19579
3	256	3	0.486548	0.195852
3	256	4	0.48269	0.192544
3	512	0	0.576349	0.15357
3	512	1	0.57188	0.154804
3	512	2	0.569359	0.158415
3	512	3	0.577019	0.155318
3	512	4	0.573003	0.155077
3	1024	0	0.623688	0.128188
3	1024	1	0.61958	0.128917
3	1024	2	0.619634	0.130667
3	1024	3	0.626732	0.128064
3	1024	4	0.620557	0.130552
3	2048	0	0.638326	0.121756
3	2048	1	0.634944	0.121559
3	2048	2	0.634689	0.122482
3	2048	3	0.642085	0.120172
3	2048	4	0.63597	0.122453
3	4096	0	0.640717	0.119564
3	4096	1	0.637672	0.120032
3	4096	2	0.638992	0.121378
3	4096	3	0.644914	0.117516
3	4096	4	0.638619	0.120002
4	256	0	0.49437	0.191087
4	256	1	0.494424	0.189954
4	256	2	0.488142	0.195161
4	256	3	0.496	0.193854
4	256	4	0.491032	0.19164
4	512	0	0.58087	0.151828
4	512	1	0.577176	0.152441
4	512	2	0.574825	0.156114
4	512	3	0.582083	0.152842
4	512	4	0.577313	0.153501
4	1024	0	0.625698	0.128949
4	1024	1	0.621859	0.129344
4	1024	2	0.621146	0.131195
4	1024	3	0.628305	0.128277
4	1024	4	0.622295	0.130281
4	2048	0	0.638016	0.122801
4	2048	1	0.634212	0.123857
4	2048	2	0.635525	0.124702
4	2048	3	0.641498	0.122031
4	2048	4	0.63518	0.123583
4	4096	0	0.639304	0.122064
4	4096	1	0.636196	0.121866
4	4096	2	0.637446	0.123387
4	4096	3	0.643419	0.119766
4	4096	4	0.637138	0.121348

### Sheet: baselines
Extended Data Fig. 3 — baseline reference lines (Mean / Mean_cell)
baseline	fold	pcc_deg
Mean	0	0.100658
Mean	1	0.106132
Mean	2	0.095136
Mean	3	0.095774
Mean	4	0.095327
Mean_cell	0	0.243779
Mean_cell	1	0.248439
Mean_cell	2	0.236621
Mean_cell	3	0.243934
Mean_cell	4	0.242341
