## Supplementary material for "Deep learning models for chemical perturbation prediction do not yet utilise drug molecular features": Source_Data_Figs: Source_Data_ExtData_Fig7.xlsx

### Sheet: a_original_dataset
Extended Data Fig. 7a — drug-blind ablation on each model's original dataset (Plan C)
condition: 'none' = Full reproduction, 'zero' = drug input zeroed.
model	condition	fold	pcc_deg
CIGER	none	0	0.38675
CIGER	none	1	0.377697
CIGER	none	2	0.395236
CIGER	none	3	0.403451
CIGER	none	4	0.38655
DeepCE	none	0	0.328689
DeepCE	none	1	0.393424
DeepCE	none	2	0.35303
DeepCE	none	3	0.452859
DeepCE	none	4	0.427903
TranSiGen	none	0	0.619055
TranSiGen	none	1	0.616564
TranSiGen	none	2	0.613771
TranSiGen	none	3	0.614233
TranSiGen	none	4	0.616175
PRnet	none	0	0.527885
PRnet	none	1	0.5493
PRnet	none	2	0.535969
PRnet	none	3	0.534991
PRnet	none	4	0.53884
MultiDCP	none	0	0.390339
MultiDCP	none	1	0.369917
MultiDCP	none	2	0.400759
MultiDCP	none	3	0.395116
MultiDCP	none	4	0.437013
PertDiT	none	0	0.572638
PertDiT	none	1	0.571232
PertDiT	none	2	0.571175
PertDiT	none	3	0.560487
PertDiT	none	4	0.570581
CIGER	zero	0	0.384893
CIGER	zero	1	0.38767
CIGER	zero	2	0.386902
CIGER	zero	3	0.389747
CIGER	zero	4	0.370184
DeepCE	zero	0	0.382096
DeepCE	zero	1	0.400744
DeepCE	zero	2	0.361994
DeepCE	zero	3	0.412194
DeepCE	zero	4	0.425076
TranSiGen	zero	0	0.61281
TranSiGen	zero	1	0.615239
TranSiGen	zero	2	0.608611
TranSiGen	zero	3	0.611272
TranSiGen	zero	4	0.609047
PRnet	zero	0	0.492395
PRnet	zero	1	0.48068
PRnet	zero	2	0.502219
PRnet	zero	3	0.51425
PRnet	zero	4	0.503477
MultiDCP	zero	0	0.396084
MultiDCP	zero	1	0.382045
MultiDCP	zero	2	0.387688
MultiDCP	zero	3	0.400262
MultiDCP	zero	4	0.428709
PertDiT	zero	0	0.564733
PertDiT	zero	1	0.563357
PertDiT	zero	2	0.555291
PertDiT	zero	3	0.557672
PertDiT	zero	4	0.561585

### Sheet: bc_scaffold_split
Extended Data Fig. 7b/c — scaffold-split per-fold PCC(DEG) (Full / Zero) and Δ versus random split
model	condition	fold	pcc_deg
XPert	scaffold_full	0	0.624147
XPert	scaffold_full	1	0.626113
XPert	scaffold_full	2	0.630843
XPert	scaffold_full	3	0.625661
XPert	scaffold_full	4	0.62877
TranSiGen	scaffold_full	0	0.607881
TranSiGen	scaffold_full	1	0.609951
TranSiGen	scaffold_full	2	0.585969
TranSiGen	scaffold_full	3	0.605619
TranSiGen	scaffold_full	4	0.597262
DeepCE	scaffold_full	0	0.381651
DeepCE	scaffold_full	1	0.387825
DeepCE	scaffold_full	2	0.389396
DeepCE	scaffold_full	3	0.389757
DeepCE	scaffold_full	4	0.383594
PertDiT	scaffold_full	0	0.367246
PertDiT	scaffold_full	1	0.376749
PertDiT	scaffold_full	2	0.366353
PertDiT	scaffold_full	3	0.366799
PertDiT	scaffold_full	4	0.361907
PRnet	scaffold_full	0	0.295875
PRnet	scaffold_full	1	0.300577
PRnet	scaffold_full	2	0.290598
PRnet	scaffold_full	3	0.293429
PRnet	scaffold_full	4	0.284871
MultiDCP	scaffold_full	0	0.252996
MultiDCP	scaffold_full	1	0.253433
MultiDCP	scaffold_full	2	0.252057
MultiDCP	scaffold_full	3	0.255098
MultiDCP	scaffold_full	4	0.254819
CIGER	scaffold_full	0	0.246734
CIGER	scaffold_full	1	0.239193
CIGER	scaffold_full	2	0.224087
CIGER	scaffold_full	3	0.222385
CIGER	scaffold_full	4	0.250214
XPert	scaffold_zero	0	0.632112
XPert	scaffold_zero	1	0.632154
XPert	scaffold_zero	2	0.635599
XPert	scaffold_zero	3	0.629779
XPert	scaffold_zero	4	0.628016
TranSiGen	scaffold_zero	0	0.594611
TranSiGen	scaffold_zero	1	0.609852
TranSiGen	scaffold_zero	2	0.600502
TranSiGen	scaffold_zero	3	0.606854
TranSiGen	scaffold_zero	4	0.607114
DeepCE	scaffold_zero	0	0.384971
DeepCE	scaffold_zero	1	0.385316
DeepCE	scaffold_zero	2	0.387166
DeepCE	scaffold_zero	3	0.382034
DeepCE	scaffold_zero	4	0.385139
PertDiT	scaffold_zero	0	0.388492
PertDiT	scaffold_zero	1	0.385611
PertDiT	scaffold_zero	2	0.367807
PertDiT	scaffold_zero	3	0.396391
PertDiT	scaffold_zero	4	0.401025
PRnet	scaffold_zero	0	0.296821
PRnet	scaffold_zero	1	0.297053
PRnet	scaffold_zero	2	0.256457
PRnet	scaffold_zero	3	0.300559
PRnet	scaffold_zero	4	0.315664
MultiDCP	scaffold_zero	0	0.248005
MultiDCP	scaffold_zero	1	0.249539
MultiDCP	scaffold_zero	2	0.248815
MultiDCP	scaffold_zero	3	0.250321
MultiDCP	scaffold_zero	4	0.248949
CIGER	scaffold_zero	0	0.257042
CIGER	scaffold_zero	1	0.249903
CIGER	scaffold_zero	2	0.231599
CIGER	scaffold_zero	3	0.242792
CIGER	scaffold_zero	4	0.25599

### Sheet: c_random_companion
Extended Data Fig. 7c — random-split values used as the comparator against scaffold split
model	condition	fold	pcc_deg
XPert	random_full	0	0.63284
XPert	random_full	1	0.628041
XPert	random_full	2	0.634951
XPert	random_full	3	0.635276
XPert	random_full	4	0.630819
TranSiGen	random_full	0	0.612607
TranSiGen	random_full	1	0.611611
TranSiGen	random_full	2	0.614696
TranSiGen	random_full	3	0.619192
TranSiGen	random_full	4	0.6141
DeepCE	random_full	0	0.397997
DeepCE	random_full	1	0.392608
DeepCE	random_full	2	0.391329
DeepCE	random_full	3	0.399746
DeepCE	random_full	4	0.391652
PertDiT	random_full	0	0.383049
PertDiT	random_full	1	0.354643
PertDiT	random_full	2	0.363486
PertDiT	random_full	3	0.384415
PertDiT	random_full	4	0.364684
PRnet	random_full	0	0.285632
PRnet	random_full	1	0.287547
PRnet	random_full	2	0.268801
PRnet	random_full	3	0.264061
PRnet	random_full	4	0.279247
MultiDCP	random_full	0	0.255528
MultiDCP	random_full	1	0.254618
MultiDCP	random_full	2	0.2515
MultiDCP	random_full	3	0.254383
MultiDCP	random_full	4	0.256239
CIGER	random_full	0	0.250235
CIGER	random_full	1	0.246872
CIGER	random_full	2	0.244424
CIGER	random_full	3	0.249288
CIGER	random_full	4	0.237359
MLP	random_full	0	0.638326
MLP	random_full	1	0.634944
MLP	random_full	2	0.634689
MLP	random_full	3	0.642085
MLP	random_full	4	0.63597
XPert	random_zero	0	0.630203
XPert	random_zero	1	0.627386
XPert	random_zero	2	0.630485
XPert	random_zero	3	0.637311
XPert	random_zero	4	0.628922
TranSiGen	random_zero	0	0.601773
TranSiGen	random_zero	1	0.595185
TranSiGen	random_zero	2	0.607474
TranSiGen	random_zero	3	0.614636
TranSiGen	random_zero	4	0.609327
DeepCE	random_zero	0	0.384973
DeepCE	random_zero	1	0.380299
DeepCE	random_zero	2	0.379904
DeepCE	random_zero	3	0.386506
DeepCE	random_zero	4	0.385087
PertDiT	random_zero	0	0.379781
PertDiT	random_zero	1	0.366907
PertDiT	random_zero	2	0.387399
PertDiT	random_zero	3	0.404438
PertDiT	random_zero	4	0.374135
PRnet	random_zero	0	0.254066
PRnet	random_zero	1	0.273515
PRnet	random_zero	2	0.291476
PRnet	random_zero	3	0.281565
PRnet	random_zero	4	0.281369
MultiDCP	random_zero	0	0.25106
MultiDCP	random_zero	1	0.249569
MultiDCP	random_zero	2	0.246476
MultiDCP	random_zero	3	0.248521
MultiDCP	random_zero	4	0.250456
CIGER	random_zero	0	0.247356
CIGER	random_zero	1	0.252719
CIGER	random_zero	2	0.244857
CIGER	random_zero	3	0.250459
CIGER	random_zero	4	0.246979
