## Supplementary material for "Deep learning models for chemical perturbation prediction do not yet utilise drug molecular features": Source_Data_Figs: Source_Data_ExtData_Fig9.xlsx

### Sheet: wasserstein_to_GT
Extended Data Fig. 9 — Wasserstein distance between predicted and ground-truth gene-wise s.d. distributions
Panel a uses absolute values; panel b derives Δ = Wasserstein(Full) − Wasserstein(Ablation) per (model, fold).
model	fold	condition	wasserstein_sd_to_gt
XPert	0	Full	0.248144
XPert	0	Zero	0.255375
XPert	0	Shuffle	0.257493
XPert	1	Full	0.248809
XPert	1	Zero	0.240471
XPert	1	Shuffle	0.283152
XPert	2	Full	0.192448
XPert	2	Zero	0.212615
XPert	2	Shuffle	0.248942
XPert	3	Full	0.214909
XPert	3	Zero	0.225195
XPert	3	Shuffle	0.241575
XPert	4	Full	0.227081
XPert	4	Zero	0.255362
XPert	4	Shuffle	0.28791
TranSiGen	0	Full	0.19319
TranSiGen	0	Zero	0.214485
TranSiGen	0	Shuffle	0.207643
TranSiGen	1	Full	0.19705
TranSiGen	1	Zero	0.214577
TranSiGen	1	Shuffle	0.210339
TranSiGen	2	Full	0.17136
TranSiGen	2	Zero	0.196864
TranSiGen	2	Shuffle	0.187872
TranSiGen	3	Full	0.181644
TranSiGen	3	Zero	0.196434
TranSiGen	3	Shuffle	0.187552
TranSiGen	4	Full	0.197784
TranSiGen	4	Zero	0.485062
TranSiGen	4	Shuffle	0.208151
DeepCE	0	Full	0.115573
DeepCE	0	Zero	0.103021
DeepCE	0	Shuffle	0.11353
DeepCE	1	Full	0.126708
DeepCE	1	Zero	0.122702
DeepCE	1	Shuffle	0.144607
DeepCE	2	Full	0.146344
DeepCE	2	Zero	0.135577
DeepCE	2	Shuffle	0.152806
DeepCE	3	Full	0.136617
DeepCE	3	Zero	0.125267
DeepCE	3	Shuffle	0.141338
DeepCE	4	Full	0.167125
DeepCE	4	Zero	0.149157
DeepCE	4	Shuffle	0.163645
PertDiT	0	Full	0.020373
PertDiT	0	Zero	0.0213017
PertDiT	0	Shuffle	0.022269
PertDiT	1	Full	0.0217639
PertDiT	1	Zero	0.0226009
PertDiT	1	Shuffle	0.0247255
PertDiT	2	Full	0.0216623
PertDiT	2	Zero	0.0163031
PertDiT	2	Shuffle	0.0201077
PertDiT	3	Full	0.0189427
PertDiT	3	Zero	0.0137403
PertDiT	3	Shuffle	0.0196204
PertDiT	4	Full	0.0190444
PertDiT	4	Zero	0.0211372
PertDiT	4	Shuffle	0.0216842
PRnet	0	Full	0.042368
PRnet	0	Zero	0.0518012
PRnet	0	Shuffle	0.0482481
PRnet	1	Full	0.0385177
PRnet	1	Zero	0.0441797
PRnet	1	Shuffle	0.0451939
PRnet	2	Full	0.0485665
PRnet	2	Zero	0.0387734
PRnet	2	Shuffle	0.0421157
PRnet	3	Full	0.0521521
PRnet	3	Zero	0.0432322
PRnet	3	Shuffle	0.0527864
PRnet	4	Full	0.0469518
PRnet	4	Zero	0.0443376
PRnet	4	Shuffle	0.0460014
MultiDCP	0	Full	0.480862
MultiDCP	0	Zero	0.490075
MultiDCP	0	Shuffle	0.49089
MultiDCP	1	Full	0.488538
MultiDCP	1	Zero	0.497585
MultiDCP	1	Shuffle	0.498212
MultiDCP	2	Full	0.51014
MultiDCP	2	Zero	0.514758
MultiDCP	2	Shuffle	0.515401
MultiDCP	3	Full	0.502694
MultiDCP	3	Zero	0.514411
MultiDCP	3	Shuffle	0.51487
MultiDCP	4	Full	0.512922
MultiDCP	4	Zero	0.522016
MultiDCP	4	Shuffle	0.522819
CIGER	0	Full	38.9692
CIGER	0	Zero	13281
CIGER	0	Shuffle	74.049
CIGER	1	Full	54.4433
CIGER	1	Zero	16110
CIGER	1	Shuffle	42.8145
CIGER	2	Full	49.4872
CIGER	2	Zero	15860.3
CIGER	2	Shuffle	61.0177
CIGER	3	Full	25.2236
CIGER	3	Zero	14279.2
CIGER	3	Shuffle	51.7653
CIGER	4	Full	31.4097
CIGER	4	Zero	5773.35
CIGER	4	Shuffle	54.008

### Sheet: delta_wasserstein
Extended Data Fig. 9b — Δ Wasserstein per (model, fold, ablation condition); Δ = Full − Ablation
model	fold	ablation_condition	delta_wasserstein
CIGER	0	Zero	-13242
CIGER	1	Zero	-16055.6
CIGER	2	Zero	-15810.9
CIGER	3	Zero	-14254
CIGER	4	Zero	-5741.94
DeepCE	0	Zero	0.0125523
DeepCE	1	Zero	0.00400654
DeepCE	2	Zero	0.0107672
DeepCE	3	Zero	0.0113498
DeepCE	4	Zero	0.0179682
MultiDCP	0	Zero	-0.00921325
MultiDCP	1	Zero	-0.0090466
MultiDCP	2	Zero	-0.00461763
MultiDCP	3	Zero	-0.0117179
MultiDCP	4	Zero	-0.00909344
PRnet	0	Zero	-0.00943316
PRnet	1	Zero	-0.00566197
PRnet	2	Zero	0.0097931
PRnet	3	Zero	0.00891992
PRnet	4	Zero	0.00261416
PertDiT	0	Zero	-0.000928771
PertDiT	1	Zero	-0.000837032
PertDiT	2	Zero	0.00535917
PertDiT	3	Zero	0.00520246
PertDiT	4	Zero	-0.00209275
TranSiGen	0	Zero	-0.0212954
TranSiGen	1	Zero	-0.0175275
TranSiGen	2	Zero	-0.0255043
TranSiGen	3	Zero	-0.0147899
TranSiGen	4	Zero	-0.287278
XPert	0	Zero	-0.00723191
XPert	1	Zero	0.0083379
XPert	2	Zero	-0.0201668
XPert	3	Zero	-0.0102864
XPert	4	Zero	-0.028281
CIGER	0	Shuffle	-35.0798
CIGER	1	Shuffle	11.6288
CIGER	2	Shuffle	-11.5305
CIGER	3	Shuffle	-26.5417
CIGER	4	Shuffle	-22.5983
DeepCE	0	Shuffle	0.00204348
DeepCE	1	Shuffle	-0.0178986
DeepCE	2	Shuffle	-0.0064618
DeepCE	3	Shuffle	-0.00472088
DeepCE	4	Shuffle	0.00348019
MultiDCP	0	Shuffle	-0.010028
MultiDCP	1	Shuffle	-0.00967413
MultiDCP	2	Shuffle	-0.0052606
MultiDCP	3	Shuffle	-0.0121764
MultiDCP	4	Shuffle	-0.00989621
PRnet	0	Shuffle	-0.00588006
PRnet	1	Shuffle	-0.00667625
PRnet	2	Shuffle	0.00645083
PRnet	3	Shuffle	-0.00063428
PRnet	4	Shuffle	0.000950387
PertDiT	0	Shuffle	-0.00189604
PertDiT	1	Shuffle	-0.00296162
PertDiT	2	Shuffle	0.00155459
PertDiT	3	Shuffle	-0.000677655
PertDiT	4	Shuffle	-0.00263983
TranSiGen	0	Shuffle	-0.0144536
TranSiGen	1	Shuffle	-0.0132889
TranSiGen	2	Shuffle	-0.0165128
TranSiGen	3	Shuffle	-0.0059083
TranSiGen	4	Shuffle	-0.0103668
XPert	0	Shuffle	-0.00934946
XPert	1	Shuffle	-0.0343435
XPert	2	Shuffle	-0.056494
XPert	3	Shuffle	-0.0266656
XPert	4	Shuffle	-0.0608295
