## Supplementary material for "Deep learning models for chemical perturbation prediction do not yet utilise drug molecular features": Source_Data_Figs: Source_Data_ExtData_Fig10.xlsx

### Sheet: bench_summary
Extended Data Fig. 10 — per-model benchmark (speed, memory, parameter count)
Source: experiments/ed10_benchmark/bench_results/. Median computed over warm-up-trimmed iterations.
model	gpu	pytorch	cuda	ms_per_iter_median	ms_per_iter_mean	ms_per_iter_std	peak_gpu_memory_MB	peak_gpu_reserved_MB	total_params	trainable_params
CIGER	NVIDIA A100-PCIE-40GB	2.1.0+cu121	12.1	173.6	171.96	11.79	4192.9	4836	5696215	4613569
DeepCE	NVIDIA A100-PCIE-40GB	2.1.0+cu121	12.1	40.25	40.25	0.59	3782.2	4345.3	683397	683397
MLP	NVIDIA A100-PCIE-40GB	2.1.0+cu121	12.1	4.5	4.49	0.43	190.6	234.9	8213458	8213458
MultiDCP	NVIDIA A100-PCIE-40GB	2.1.0+cu121	12.1	147.68	147.33	2.71	14914.3	17257.5	1641507	1641507
PRnet	NVIDIA A100-PCIE-40GB	2.1.0+cu121	12.1	7.5	7.35	0.75	58.3	75.5	551204	551204
PertDiT	NVIDIA A100-PCIE-40GB	2.1.0+cu121	12.1	67.63	67.63	0.32	10894.6	11054.1	2423553	2423553
TranSiGen	NVIDIA A100-PCIE-40GB	2.1.0+cu121	12.1	6.37	6.36	0.25	132.5	146.8	5589356	5589356
XPert	NVIDIA A100-PCIE-40GB	2.1.0+cu121	12.1	240.43	240.45	0.59	18594	18991.8	5538179	5538179

### Sheet: per_iteration_samples
Extended Data Fig. 10 — raw per-iteration latency samples
model	iter_idx	ms_per_iter
CIGER	0	177.45
CIGER	1	174.71
CIGER	2	173.98
CIGER	3	173.29
CIGER	4	177.77
CIGER	5	170.71
CIGER	6	174.66
CIGER	7	172.85
CIGER	8	173.66
CIGER	9	173.17
CIGER	10	182.92
CIGER	11	173.03
CIGER	12	171.97
CIGER	13	171.73
CIGER	14	174.76
CIGER	15	172.29
CIGER	16	171.17
CIGER	17	172.13
CIGER	18	172.92
CIGER	19	174.41
CIGER	20	173.81
CIGER	21	90.81
CIGER	22	167.57
CIGER	23	173.55
CIGER	24	172.42
CIGER	25	173.6
CIGER	26	175.26
CIGER	27	172.49
CIGER	28	173.6
CIGER	29	174.23
CIGER	30	172.66
CIGER	31	172.07
CIGER	32	175.32
CIGER	33	175.08
CIGER	34	173.51
CIGER	35	174.32
CIGER	36	173.99
CIGER	37	171.55
CIGER	38	175.27
CIGER	39	174.51
CIGER	40	174.6
CIGER	41	174.29
CIGER	42	174.11
CIGER	43	172.89
CIGER	44	171.93
CIGER	45	174.74
CIGER	46	174.92
CIGER	47	171.74
CIGER	48	172.79
CIGER	49	170.78
DeepCE	0	40.07
DeepCE	1	40.81
DeepCE	2	39.93
DeepCE	3	40.5
DeepCE	4	40.39
DeepCE	5	40.67
DeepCE	6	40.33
DeepCE	7	41.31
DeepCE	8	41.26
DeepCE	9	39.66
DeepCE	10	40.73
DeepCE	11	41.16
DeepCE	12	40.11
DeepCE	13	40.17
DeepCE	14	40.47
DeepCE	15	39.4
DeepCE	16	39.25
DeepCE	17	40.25
DeepCE	18	40.66
DeepCE	19	40.21
DeepCE	20	39.64
DeepCE	21	39.99
DeepCE	22	39.94
DeepCE	23	39.22
DeepCE	24	39.89
DeepCE	25	40.21
DeepCE	26	39.41
DeepCE	27	39.58
DeepCE	28	40.79
DeepCE	29	39.37
DeepCE	30	39.66
DeepCE	31	39.66
DeepCE	32	41.11
DeepCE	33	41.2
DeepCE	34	40.47
DeepCE	35	40.27
DeepCE	36	40.48
DeepCE	37	41.04
DeepCE	38	39.37
DeepCE	39	40.63
DeepCE	40	39.63
DeepCE	41	40.9
DeepCE	42	40.79
DeepCE	43	39.61
DeepCE	44	40.32
DeepCE	45	41.5
DeepCE	46	40.45
DeepCE	47	40.21
DeepCE	48	40.04
DeepCE	49	39.7
MLP	0	4.5
MLP	1	4.53
MLP	2	4.52
MLP	3	4.52
MLP	4	4.5
MLP	5	4.52
MLP	6	4.52
MLP	7	4.5
MLP	8	5.34
MLP	9	4.51
MLP	10	4.51
MLP	11	4.52
MLP	12	5.67
MLP	13	4.53
MLP	14	4.57
MLP	15	5.41
MLP	16	4.51
MLP	17	4.51
MLP	18	4.46
MLP	19	4.5
MLP	20	4.48
MLP	21	4.43
MLP	22	4.48
MLP	23	4.45
MLP	24	4.44
MLP	25	4.51
MLP	26	4.5
MLP	27	4.51
MLP	28	4.49
MLP	29	4.94
MLP	30	4.6
MLP	31	4.48
MLP	32	4.5
MLP	33	4.89
MLP	34	4.49
MLP	35	4.5
MLP	36	4.49
MLP	37	4.5
MLP	38	4.45
MLP	39	4.49
MLP	40	4.48
MLP	41	4.5
MLP	42	4.5
MLP	43	4.5
MLP	44	4.5
MLP	45	4.5
MLP	46	4.25
MLP	47	3.03
MLP	48	3.12
MLP	49	3.1
MultiDCP	0	150.06
MultiDCP	1	148.19
MultiDCP	2	148.79
MultiDCP	3	149.1
MultiDCP	4	148.14
MultiDCP	5	147.15
MultiDCP	6	147.43
MultiDCP	7	147.38
MultiDCP	8	147.31
MultiDCP	9	149.24
MultiDCP	10	146
MultiDCP	11	148.86
MultiDCP	12	148.19
MultiDCP	13	146.85
MultiDCP	14	146.44
MultiDCP	15	148.21
MultiDCP	16	146.95
MultiDCP	17	146.77
MultiDCP	18	148.61
MultiDCP	19	148.47
MultiDCP	20	147.99
MultiDCP	21	129.63
MultiDCP	22	146.94
MultiDCP	23	146.65
MultiDCP	24	149.6
MultiDCP	25	147.99
MultiDCP	26	148.19
MultiDCP	27	147.68
MultiDCP	28	147.94
MultiDCP	29	147.57
MultiDCP	30	148.04
MultiDCP	31	147.97
MultiDCP	32	149.05
MultiDCP	33	147.44
MultiDCP	34	147.76
MultiDCP	35	147.58
MultiDCP	36	148.01
MultiDCP	37	146.9
MultiDCP	38	148.39
MultiDCP	39	147.12
MultiDCP	40	147.41
MultiDCP	41	149.38
MultiDCP	42	145.64
MultiDCP	43	147.88
MultiDCP	44	147.59
MultiDCP	45	146.46
MultiDCP	46	145.68
MultiDCP	47	147.3
MultiDCP	48	146.28
MultiDCP	49	146.06
PRnet	0	7.23
PRnet	1	7.66
PRnet	2	7.48
PRnet	3	7.58
PRnet	4	7.47
PRnet	5	7.5
PRnet	6	7.25
PRnet	7	7.43
PRnet	8	8.06
PRnet	9	7.39
PRnet	10	8.01
PRnet	11	7.84
PRnet	12	7.26
PRnet	13	7
PRnet	14	7.13
PRnet	15	7.05
PRnet	16	7.01
PRnet	17	7.02
PRnet	18	7.04
PRnet	19	7.56
PRnet	20	8.14
PRnet	21	8.18
PRnet	22	8.14
PRnet	23	7.81
PRnet	24	7.62
PRnet	25	7.4
PRnet	26	7.36
PRnet	27	7.04
PRnet	28	6.94
PRnet	29	7.53
PRnet	30	7.35
PRnet	31	7.4
PRnet	32	7.93
PRnet	33	7.49
PRnet	34	7.9
PRnet	35	7.58
PRnet	36	7.93
PRnet	37	7.77
PRnet	38	8
PRnet	39	7.6
PRnet	40	7.3
PRnet	41	7.52
PRnet	42	7.25
PRnet	43	7.67
PRnet	44	7.57
PRnet	45	7.6
PRnet	46	7.53
PRnet	47	5.31
PRnet	48	4.59
PRnet	49	4.17
PertDiT	0	67.45
PertDiT	1	67.88
PertDiT	2	67.39
PertDiT	3	66.86
PertDiT	4	67.6
PertDiT	5	67.83
PertDiT	6	67.71
PertDiT	7	67.63
PertDiT	8	67.3
PertDiT	9	67.24
PertDiT	10	67.47
PertDiT	11	67.4
PertDiT	12	67.91
PertDiT	13	67.25
PertDiT	14	67.33
PertDiT	15	67.63
PertDiT	16	68.04
PertDiT	17	67.39
PertDiT	18	67.94
PertDiT	19	67.8
PertDiT	20	67.07
PertDiT	21	67.85
PertDiT	22	68.11
PertDiT	23	67.57
PertDiT	24	68.27
PertDiT	25	67.35
PertDiT	26	67.24
PertDiT	27	68.38
PertDiT	28	67.87
PertDiT	29	67.34
PertDiT	30	68.05
PertDiT	31	67.83
PertDiT	32	67.46
PertDiT	33	67.29
PertDiT	34	67.64
PertDiT	35	67.52
PertDiT	36	67.83
PertDiT	37	67.25
PertDiT	38	67.75
PertDiT	39	67.92
PertDiT	40	67.72
PertDiT	41	67.85
PertDiT	42	67.61
PertDiT	43	67.4
PertDiT	44	67.75
PertDiT	45	67.86
PertDiT	46	67.33
PertDiT	47	68.23
PertDiT	48	67.92
PertDiT	49	67.29
TranSiGen	0	5.44
TranSiGen	1	6.23
TranSiGen	2	6.8
TranSiGen	3	6.58
TranSiGen	4	6.47
TranSiGen	5	6.54
TranSiGen	6	6.36
TranSiGen	7	6.39
TranSiGen	8	6.24
TranSiGen	9	5.95
TranSiGen	10	6.37
TranSiGen	11	6.3
TranSiGen	12	6.56
TranSiGen	13	6.61
TranSiGen	14	6.49
TranSiGen	15	6.52
TranSiGen	16	6.31
TranSiGen	17	6.38
TranSiGen	18	6.25
TranSiGen	19	6.35
TranSiGen	20	6.16
TranSiGen	21	6.08
TranSiGen	22	6.07
TranSiGen	23	6.3
TranSiGen	24	6.7
TranSiGen	25	6.77
TranSiGen	26	6.5
TranSiGen	27	6.66
TranSiGen	28	6.77
TranSiGen	29	6.63
TranSiGen	30	6.47
TranSiGen	31	6.24
TranSiGen	32	6.09
TranSiGen	33	6.09
TranSiGen	34	6.2
TranSiGen	35	6.28
TranSiGen	36	6.22
TranSiGen	37	6.37
TranSiGen	38	6.5
TranSiGen	39	6.68
TranSiGen	40	6.43
TranSiGen	41	6.45
TranSiGen	42	6.24
TranSiGen	43	6
TranSiGen	44	6.14
TranSiGen	45	5.98
TranSiGen	46	6.27
TranSiGen	47	6.36
TranSiGen	48	6.42
TranSiGen	49	6.62
XPert	0	242.36
XPert	1	239.47
XPert	2	239.79
XPert	3	240.74
XPert	4	240.57
XPert	5	241.56
XPert	6	240.95
XPert	7	240.7
XPert	8	240.29
XPert	9	240.39
XPert	10	239.96
XPert	11	239.7
XPert	12	240.2
XPert	13	240.72
XPert	14	241.19
XPert	15	241.36
XPert	16	240.18
XPert	17	240.46
XPert	18	240.74
XPert	19	240.64
XPert	20	240.13
XPert	21	241.13
XPert	22	240.77
XPert	23	240.62
XPert	24	240.23
XPert	25	240.52
XPert	26	240.43
XPert	27	240.26
XPert	28	240.71
XPert	29	240.72
XPert	30	240.19
XPert	31	240.61
XPert	32	239.94
XPert	33	239.54
XPert	34	239.98
XPert	35	239.63
XPert	36	240.42
XPert	37	240.15
XPert	38	240.29
XPert	39	239.3
XPert	40	239.53
XPert	41	240.24
XPert	42	240.17
XPert	43	239.92
XPert	44	240.61
XPert	45	241.21
XPert	46	241.74
XPert	47	240.62
XPert	48	240.27
XPert	49	240.5
